# Whole-genome comparisons identify repeated regulatory changes underlying convergent appendage evolution in diverse fish lineages

**DOI:** 10.1101/2023.01.30.526059

**Authors:** Heidi I. Chen, Yatish Turakhia, Gill Bejerano, David M. Kingsley

**Affiliations:** Department of Developmental Biology, Stanford University School of Medicine, CA; Department of Electrical and Computer Engineering, University of California, San Diego, San Diego, CA; Department of Biomedical Data Science, Stanford University School of Medicine, CA; Department of Computer Science, Stanford University School of Engineering, CA; Department of Pediatrics, Stanford University School of Medicine, CA; Howard Hughes Medical Institute, Stanford University, CA

## Abstract

Fins are major functional appendages of fish that have been repeatedly modified in different lineages. To search for genomic changes underlying natural fin diversity, we compared the genomes of 36 wild fish species that either have complete or reduced pelvic and caudal fins. We identify 1,614 genomic regions that are well-conserved in fin-complete species but missing from multiple fin-reduced lineages. Recurrent deletions of conserved sequences (CONDELs) in wild fin-reduced species are enriched for functions related to appendage development, suggesting that convergent fin reduction at the organismal level is associated with repeated genomic deletions near fin-appendage development genes. We used sequencing and functional enhancer assays to confirm that *PelA*, a *Pitx1* enhancer previously linked to recurrent pelvic loss in sticklebacks, has also been independently deleted and may have contributed to the fin morphology in distantly related pelvic-reduced species. We also identify a novel enhancer that is conserved in the majority of percomorphs, drives caudal fin expression in transgenic stickleback, is missing in tetraodontiform, *s*yngnathid, and synbranchid species with caudal fin reduction, and which alters caudal fin development when targeted by genome editing. Our study illustrates a general strategy for mapping phenotypes to genotypes across a tree of vertebrate species, and highlights notable new examples of regulatory genomic hotspots that have been used to evolve recurrent phenotypes during 100 million years of fish evolution.
