## Supplementary File 1 for "Whole-genome comparisons identify repeated regulatory changes underlying convergent appendage evolution in diverse fish lineages"

### Sheet: Sheet 1
								BLASTZ Whole Genome Alignment Parameters (default parameter in parentheses)
Species name	Common name	Assembly Abbreviation (used UCSC if available)	GenBank assembly accession, unless otherwise specified	Phenotypic Category	# of ensembl98 ASM223467v1 reference genes (n=22945 total) orthologously mapped to each species	Scaffold L50	Summed length of chrom sizes	SEQ1 CHUNK	SEQ1 LAP	SEQ2 CHUNK	SEQ2 LAP	BLASTZ_H (0)	BLASTZ_M (0)	BLASTZ_Q	BLASTZ_T (1)	BLASTZ_Y (O+300E)	BLASTZ_O (400)	BLASTZ_X (10*(A-to-A match score))	BLASTZ_K (3000)	BLASTZ_L (K)	BLASTZ_E (30)
Amphilophus citrinellus	Midas Cichlid	ampCit01	GCA_000751415.1	outgroup	15056	188	844902565	20000000	10000	10000000	0	default	50	XipMac5.0 blastq	2	3400	default	default	default	default	default
Oreochromis niloticus	Nile Tilapia	oreNil02	GCA_001858045.2	outgroup	15794	12	1009839889	20000000	10000	10000000	0	default	50	XipMac5.0 blastq	2	3400	default	default	default	default	default
Neolamprologus brichardi	Lyretail Cichlid	neoBri01	GCA_000239395.1	outgroup	14932	50	847893845	20000000	10000	10000000	0	default	50	XipMac5.0 blastq	2	3400	default	default	default	default	default
Haplochromis burtoni	Burton's Mouthbrooder	hapBur01	GCA_000239415.1	outgroup	15148	181	831411547	20000000	10000	10000000	0	default	50	XipMac5.0 blastq	2	3400	default	default	default	default	default
Pundamilia nyererei	Victorian Cichlid	punNye01	GCA_000239375.1	outgroup	15142	93	830133247	20000000	10000	10000000	0	default	50	XipMac5.0 blastq	2	3400	default	default	default	default	default
Maylandia zebra	Zebra Mbuna	mayZeb03	GCA_000238955.3	outgroup	15528	81	859842118	20000000	10000	10000000	0	default	50	XipMac5.0 blastq	2	3400	default	default	default	default	default
Oryzias latipes	Japanese Medaka	oryLat04	GCA_002234675.1	outgroup	all by default	11	734040372	20000000	10000	10000000	0	default	50	XipMac5.0 blastq	2	3400	default	default	default	default	default
Nothobranchius furzeri	Turquoise Killifish	notFur02	GCA_001465895.2	outgroup	12469	25	1242498532	20000000	10000	10000000	0	default	50	XipMac5.0 blastq	2	3400	default	default	default	default	default
Kryptolebias marmoratus	Mangrove Rivulus	kryMar01	GCA_001649575.1	outgroup	15114	80	680349455	20000000	10000	10000000	0	default	50	XipMac5.0 blastq	2	3400	default	default	default	default	default
Austrofundulus limnaeus	Annual Killifish	ausLim01	GCA_001266775.1	outgroup	11683	184	866963281	20000000	10000	10000000	0	default	50	XipMac5.0 blastq	2	3400	default	default	default	default	default
Xiphophorus maculatus	Southern Platyfish	xipMac02	GCA_002775205.2	outgroup	15253	11	704304519	20000000	10000	10000000	0	default	50	XipMac5.0 blastq	2	3400	default	default	default	default	default
Xiphophorus couchianus	Monterrey Platyfish	xipCou01	GCA_001444195.1	outgroup	11680	11	708396389	20000000	10000	10000000	0	default	50	XipMac5.0 blastq	2	3400	default	default	default	default	default
Xiphophorus hellerii	Green Swordtail	xipHel01	GCA_001443345.1	outgroup	11321	11	733802474	20000000	10000	10000000	0	default	50	XipMac5.0 blastq	2	3400	default	default	default	default	default
Poecilia formosa	Amazon Molly	poeFor01	GCA_000485575.1	outgroup	14692	130	748923461	20000000	10000	10000000	0	default	50	XipMac5.0 blastq	2	3400	default	default	default	default	default
Poecilia reticulata	Guppy	poeRet02	GCA_000633615.2	outgroup	14804	43	731622281	20000000	10000	10000000	0	default	50	XipMac5.0 blastq	2	3400	default	default	default	default	default
Fundulus heteroclitus	Mummichog	funHet01	GCA_000826765.1	outgroup	13214	221	1021882034	20000000	10000	10000000	0	default	50	XipMac5.0 blastq	2	3400	default	default	default	default	default
Lates calcarifer	Asian Seabass	latCal01	GCA_001640805.1	outgroup	17534	119	668464831	20000000	10000	10000000	0	default	50	HoxD55.q	default	default	default	default	default	default	default
Paralichthys olivaceus	Japanese Flounder	parOli02	GCA_001904815.2	outgroup	16633	40	545775252	20000000	10000	10000000	0	default	50	HoxD55.q	default	default	default	default	default	default	default
Cynoglossus semilaevis	Tongue Sole	cynSem	GCA_000523025.1	target	14131	289	470182763	20000000	10000	10000000	0	default	50	HoxD55.q	default	default	default	default	default	default	default
Seriola dumerili	Greater Amberjack	serDum01	GCA_002260705.1	outgroup	17473	29	677669644	20000000	10000	10000000	0	default	50	HoxD55.q	default	default	default	default	default	default	default
Seriola quinqueradiata	Japanese Amberjack	serQui01	GCA_002217815.1	outgroup	17434	28	639269536	20000000	10000	10000000	0	default	50	HoxD55.q	default	default	default	default	default	default	default
Monopterus albus	Rice Eel	monAlb01	GCA_001952655.1	target	16493	87	684127526	20000000	10000	10000000	0	default	50	HoxD55.q	default	default	default	default	default	default	default
Gasterosteus aculeatus	Threespine Stickleback	gasAcu14 / gasAcu1-4	https://doi.org/10.5061/dryad.547d7wm6t	outgroup	16227	10	463138817	20000000	10000	10000000	0	default	50	HoxD55.q	default	default	default	default	default	default	default
Pungitius pungitius	Ninespine Stickleback	punPun02	GCA_902500615.1	outgroup	16419	11	521233387	20000000	10000	10000000	0	default	50	HoxD55.q	default	default	default	default	default	default	default
Takifugu flavidus	Yellowbelly Puffer	takFla02	GCA_003711565.2	target	15392	10	366286831	20000000	10000	10000000	0	default	50	HoxD55.q	default	default	default	default	default	default	default
Takifugu rubripes	Japanese Puffer	takRub01	GCA_901000725.2	target	15355	10	384110215	20000000	10000	10000000	0	default	50	HoxD55.q	default	default	default	default	default	default	default
Tetraodon nigroviridis	Green Spotted Puffer	tetNig2	GCA_000180735.1	target	14113	102	358618246	20000000	10000	10000000	0	default	50	HoxD55.q	default	default	default	default	default	default	default
Mola mola	Ocean Sunfish	molMol01	GCA_001698575.1	target	16578	19	639451992	20000000	10000	10000000	0	default	50	HoxD55.q	default	default	default	default	default	default	default
Larimichthys crocea	Large Yellow Croaker	larCro01	GCA_000972845.1	outgroup	16644	200	678921668	20000000	10000	10000000	0	default	50	HoxD55.q	default	default	default	default	default	default	default
Miichthys miiuy	Mi-iuy Croaker	miiMii01	GCA_001593715.1	outgroup	14882	95	619300777	20000000	10000	10000000	0	default	50	HoxD55.q	default	default	default	default	default	default	default
Dicentrarchus labrax	European Seabass	dicLab01	GCA_000689215.1	outgroup	16468	10	675917103	20000000	10000	10000000	0	default	50	HoxD55.q	default	default	default	default	default	default	default
Labrus bergylta	Ballan Wrasse	labBer01	GCA_900080235.1	outgroup	15913	252	805480521	20000000	10000	10000000	0	default	50	HoxD55.q	default	default	default	default	default	default	default
Syngnathus scovelli	Gulf Pipefish	synSco01	Retrieved from http://creskolab.uoregon.edu/pipefish/ on 21 Dec 2017	target	12604	115	307072164	20000000	10000	10000000	0	default	50	HoxD55.q	default	default	default	default	default	default	default
Hippocampus erectus	Lined Seahorse	hipEre01	http://dx.doi.org/10.5524/100298	target	13380	66	457759912	20000000	10000	10000000	0	default	50	HoxD55.q	default	default	default	default	default	default	default
Hippocampus comes	Tiger Tail Seahorse	hipCom01	GCA_001891065.1	target	13451	63	493759415	20000000	10000	10000000	0	default	50	HoxD55.q	default	default	default	default	default	default	default
Boleophthalmus pectinirostris	Great Blue Spotted Mudskipper	bolPec01	GCA_000788275.1	outgroup	12567	89	955735039	20000000	10000	10000000	0	default	50	HoxD55.q	default	default	default	default	default	default	default
