## Supplementary File 4 for "Whole-genome comparisons identify repeated regulatory changes underlying convergent appendage evolution in diverse fish lineages"

### Sheet: Sheet1
	ampCit01	ausLim01	bolPec01	cynSem	dicLab01	funHet01	gasAcu14	hapBur01	hipCom01	hipEre01	kryMar01	labBer01	larCro01	latCal01	mayZeb03	miiMii01	molMol01	monAlb01	neoBri01	notFur02	oreNil02	oryLat04	parOli02	poeFor01	poeRet02	punNye01	punPun02	serDum01	serQui01	synSco01	takFla02	takRub01	tetNig2	xipCou01	xipHel01	xipMac02
ampCit01	0	0.622166	1.07694	0.794898	0.430492	0.666173	0.617021	0.221529	0.935422	0.938713	0.586055	0.575928	0.47821	0.424783	0.219511	0.47204	0.574125	0.470314	0.227192	0.637423	0.206091	0.664958	0.521915	0.679111	0.682131	0.223185	0.615731	0.42496	0.432344	0.954046	0.797102	0.797097	0.853969	0.702246	0.701638	0.673127
ausLim01	0.622166	0	1.2823	1.00025	0.635849	0.632497	0.822378	0.666117	1.14078	1.14407	0.296117	0.781284	0.683566	0.630139	0.6641	0.677396	0.779481	0.675671	0.67178	0.518933	0.65068	0.728731	0.727271	0.645435	0.648455	0.667773	0.821087	0.630317	0.6377	1.1594	1.00246	1.00245	1.05933	0.66857	0.667962	0.639451
bolPec01	1.07694	1.2823	0	1.3479	0.959916	1.3263	1.14644	1.12089	1.23186	1.23515	1.24619	1.10535	1.00763	0.977782	1.11887	1.00146	1.10355	1.02331	1.12655	1.29755	1.10545	1.32509	1.07491	1.33924	1.34226	1.12255	1.14515	0.977959	0.985342	1.25049	1.32653	1.32652	1.38339	1.36238	1.36177	1.33326
cynSem	0.794898	1.00025	1.3479	0	0.701449	1.04426	0.887977	0.838849	1.20638	1.20967	0.964143	0.846884	0.749166	0.599637	0.836832	0.742996	0.845081	0.700797	0.844512	1.01551	0.823412	1.04305	0.594361	1.0572	1.06022	0.840505	0.886687	0.584972	0.592355	1.225	1.06806	1.06805	1.12493	1.08033	1.07973	1.05122
dicLab01	0.430492	0.635849	0.959916	0.701449	0	0.679856	0.462249	0.474444	0.818398	0.821689	0.599738	0.408502	0.285763	0.331334	0.472426	0.279593	0.381679	0.376865	0.480107	0.651106	0.459006	0.678641	0.428465	0.692794	0.695814	0.4761	0.460958	0.331511	0.338894	0.837022	0.604656	0.604651	0.661523	0.715929	0.715321	0.68681
funHet01	0.666173	0.632497	1.3263	1.04426	0.679856	0	0.866385	0.710124	1.18479	1.18808	0.596386	0.825292	0.727573	0.674147	0.708107	0.721403	0.823489	0.719678	0.715788	0.647754	0.694687	0.772739	0.771279	0.361326	0.364346	0.711781	0.865094	0.674324	0.681708	1.20341	1.04647	1.04646	1.10333	0.384461	0.383853	0.355342
gasAcu14	0.617021	0.822378	1.14644	0.887977	0.462249	0.866385	0	0.660972	1.00493	1.00822	0.786267	0.607685	0.509966	0.517863	0.658955	0.503796	0.605882	0.563394	0.666636	0.837635	0.645535	0.86517	0.614994	0.879323	0.882343	0.662629	0.165117	0.51804	0.525423	1.02355	0.828859	0.828854	0.885726	0.902458	0.90185	0.873339
hapBur01	0.221529	0.666117	1.12089	0.838849	0.474444	0.710124	0.660972	0	0.979374	0.982664	0.630006	0.619879	0.522161	0.468734	0.0205445	0.515991	0.618076	0.514266	0.0453653	0.681374	0.0618662	0.70891	0.565866	0.723063	0.726083	0.0242181	0.659682	0.468912	0.476295	0.997997	0.841054	0.841049	0.89792	0.746197	0.74559	0.717079
hipCom01	0.935422	1.14078	1.23186	1.20638	0.818398	1.18479	1.00493	0.979374	0	0.0630169	1.10467	0.963834	0.866116	0.836264	0.977356	0.859946	0.962031	0.881795	0.985037	1.15604	0.963936	1.18357	0.933396	1.19772	1.20074	0.98103	1.00364	0.836441	0.843825	0.32327	1.18501	1.185	1.24188	1.22086	1.22025	1.19174
hipEre01	0.938713	1.14407	1.23515	1.20967	0.821689	1.18808	1.00822	0.982664	0.0630169	0	1.10796	0.967124	0.869406	0.839554	0.980647	0.863236	0.965321	0.885086	0.988327	1.15933	0.967227	1.18686	0.936686	1.20101	1.20403	0.98432	1.00693	0.839732	0.847115	0.326561	1.1883	1.18829	1.24517	1.22415	1.22354	1.19503
kryMar01	0.586055	0.296117	1.24619	0.964143	0.599738	0.596386	0.786267	0.630006	1.10467	1.10796	0	0.745173	0.647455	0.594028	0.627989	0.641285	0.74337	0.63956	0.635669	0.482822	0.614569	0.69262	0.69116	0.609324	0.612344	0.631662	0.784976	0.594206	0.601589	1.12329	0.966348	0.966343	1.02321	0.632459	0.631851	0.60334
labBer01	0.575928	0.781284	1.10535	0.846884	0.408502	0.825292	0.607685	0.619879	0.963834	0.967124	0.745173	0	0.45622	0.476769	0.617862	0.45005	0.552135	0.522301	0.625542	0.796542	0.604442	0.824077	0.573901	0.83823	0.84125	0.621535	0.606394	0.476947	0.48433	0.982458	0.775112	0.775108	0.831979	0.861365	0.860757	0.832246
larCro01	0.47821	0.683566	1.00763	0.749166	0.285763	0.727573	0.509966	0.522161	0.866116	0.869406	0.647455	0.45622	0	0.379051	0.520144	0.0809584	0.412996	0.424582	0.527824	0.698823	0.506724	0.726359	0.476183	0.740512	0.743532	0.523817	0.508676	0.379229	0.386612	0.88474	0.635973	0.635968	0.69284	0.763646	0.763039	0.734528
latCal01	0.424783	0.630139	0.977782	0.599637	0.331334	0.674147	0.517863	0.468734	0.836264	0.839554	0.594028	0.476769	0.379051	0	0.466717	0.372881	0.474967	0.330683	0.474398	0.645397	0.453297	0.672932	0.326654	0.687085	0.690105	0.470391	0.516572	0.229699	0.237083	0.854888	0.697944	0.697939	0.754811	0.71022	0.709612	0.681101
mayZeb03	0.219511	0.6641	1.11887	0.836832	0.472426	0.708107	0.658955	0.0205445	0.977356	0.980647	0.627989	0.617862	0.520144	0.466717	0	0.513974	0.616059	0.512248	0.043348	0.679357	0.0598489	0.706892	0.563849	0.721045	0.724065	0.0173534	0.657665	0.466894	0.474278	0.99598	0.839036	0.839031	0.895903	0.74418	0.743572	0.715061
miiMii01	0.47204	0.677396	1.00146	0.742996	0.279593	0.721403	0.503796	0.515991	0.859946	0.863236	0.641285	0.45005	0.0809584	0.372881	0.513974	0	0.406826	0.418413	0.521654	0.692653	0.500554	0.720189	0.470013	0.734342	0.737362	0.517647	0.502506	0.373059	0.380442	0.87857	0.629803	0.629798	0.68667	0.757476	0.756869	0.728358
molMol01	0.574125	0.779481	1.10355	0.845081	0.381679	0.823489	0.605882	0.618076	0.962031	0.965321	0.74337	0.552135	0.412996	0.474967	0.616059	0.406826	0	0.520498	0.62374	0.794739	0.602639	0.822274	0.572098	0.836427	0.839447	0.619733	0.604591	0.475144	0.482527	0.980655	0.584947	0.584943	0.641814	0.859562	0.858954	0.830443
monAlb01	0.470314	0.675671	1.02331	0.700797	0.376865	0.719678	0.563394	0.514266	0.881795	0.885086	0.63956	0.522301	0.424582	0.330683	0.512248	0.418413	0.520498	0	0.519929	0.690928	0.498828	0.718464	0.427814	0.732616	0.735636	0.515922	0.562104	0.33086	0.338243	0.900419	0.743475	0.74347	0.800342	0.755751	0.755143	0.726632
neoBri01	0.227192	0.67178	1.12655	0.844512	0.480107	0.715788	0.666636	0.0453653	0.985037	0.988327	0.635669	0.625542	0.527824	0.474398	0.043348	0.521654	0.62374	0.519929	0	0.687038	0.0675295	0.714573	0.571529	0.728726	0.731746	0.0470216	0.665345	0.474575	0.481958	1.00366	0.846717	0.846712	0.903584	0.751861	0.751253	0.722742
notFur02	0.637423	0.518933	1.29755	1.01551	0.651106	0.647754	0.837635	0.681374	1.15604	1.15933	0.482822	0.796542	0.698823	0.645397	0.679357	0.692653	0.794739	0.690928	0.687038	0	0.665937	0.743989	0.742529	0.660692	0.663712	0.683031	0.836344	0.645574	0.652958	1.17466	1.01772	1.01771	1.07458	0.683827	0.683219	0.654708
oreNil02	0.206091	0.65068	1.10545	0.823412	0.459006	0.694687	0.645535	0.0618662	0.963936	0.967227	0.614569	0.604442	0.506724	0.453297	0.0598489	0.500554	0.602639	0.498828	0.0675295	0.665937	0	0.693473	0.550429	0.707625	0.710645	0.0635225	0.644245	0.453474	0.460858	0.98256	0.825616	0.825612	0.882483	0.73076	0.730152	0.701641
oryLat04	0.664958	0.728731	1.32509	1.04305	0.678641	0.772739	0.86517	0.70891	1.18357	1.18686	0.69262	0.824077	0.726359	0.672932	0.706892	0.720189	0.822274	0.718464	0.714573	0.743989	0.693473	0	0.770064	0.785677	0.788697	0.710566	0.86388	0.67311	0.680493	1.2022	1.04525	1.04525	1.10212	0.808812	0.808204	0.779693
parOli02	0.521915	0.727271	1.07491	0.594361	0.428465	0.771279	0.614994	0.565866	0.933396	0.936686	0.69116	0.573901	0.476183	0.326654	0.563849	0.470013	0.572098	0.427814	0.571529	0.742529	0.550429	0.770064	0	0.784217	0.787237	0.567522	0.613704	0.311989	0.319372	0.952019	0.795076	0.795071	0.851942	0.807352	0.806744	0.778233
poeFor01	0.679111	0.645435	1.33924	1.0572	0.692794	0.361326	0.879323	0.723063	1.19772	1.20101	0.609324	0.83823	0.740512	0.687085	0.721045	0.734342	0.836427	0.732616	0.728726	0.660692	0.707625	0.785677	0.784217	0	0.0644124	0.724719	0.878033	0.687262	0.694646	1.21635	1.0594	1.0594	1.11627	0.133635	0.133028	0.104517
poeRet02	0.682131	0.648455	1.34226	1.06022	0.695814	0.364346	0.882343	0.726083	1.20074	1.20403	0.612344	0.84125	0.743532	0.690105	0.724065	0.737362	0.839447	0.735636	0.731746	0.663712	0.710645	0.788697	0.787237	0.0644124	0	0.727739	0.881053	0.690282	0.697666	1.21937	1.06242	1.06242	1.11929	0.136655	0.136048	0.107537
punNye01	0.223185	0.667773	1.12255	0.840505	0.4761	0.711781	0.662629	0.0242181	0.98103	0.98432	0.631662	0.621535	0.523817	0.470391	0.0173534	0.517647	0.619733	0.515922	0.0470216	0.683031	0.0635225	0.710566	0.567522	0.724719	0.727739	0	0.661338	0.470568	0.477951	0.999654	0.84271	0.842705	0.899577	0.747854	0.747246	0.718735
punPun02	0.615731	0.821087	1.14515	0.886687	0.460958	0.865094	0.165117	0.659682	1.00364	1.00693	0.784976	0.606394	0.508676	0.516572	0.657665	0.502506	0.604591	0.562104	0.665345	0.836344	0.644245	0.86388	0.613704	0.878033	0.881053	0.661338	0	0.51675	0.524133	1.02226	0.827569	0.827564	0.884435	0.901168	0.90056	0.872049
serDum01	0.42496	0.630317	0.977959	0.584972	0.331511	0.674324	0.51804	0.468912	0.836441	0.839732	0.594206	0.476947	0.379229	0.229699	0.466894	0.373059	0.475144	0.33086	0.474575	0.645574	0.453474	0.67311	0.311989	0.687262	0.690282	0.470568	0.51675	0	0.0331968	0.855065	0.698121	0.698116	0.754988	0.710397	0.709789	0.681279
serQui01	0.432344	0.6377	0.985342	0.592355	0.338894	0.681708	0.525423	0.476295	0.843825	0.847115	0.601589	0.48433	0.386612	0.237083	0.474278	0.380442	0.482527	0.338243	0.481958	0.652958	0.460858	0.680493	0.319372	0.694646	0.697666	0.477951	0.524133	0.0331968	0	0.862448	0.705505	0.7055	0.762371	0.717781	0.717173	0.688662
synSco01	0.954046	1.1594	1.25049	1.225	0.837022	1.20341	1.02355	0.997997	0.32327	0.326561	1.12329	0.982458	0.88474	0.854888	0.99598	0.87857	0.980655	0.900419	1.00366	1.17466	0.98256	1.2022	0.952019	1.21635	1.21937	0.999654	1.02226	0.855065	0.862448	0	1.20363	1.20363	1.2605	1.23948	1.23888	1.21036
takFla02	0.797102	1.00246	1.32653	1.06806	0.604656	1.04647	0.828859	0.841054	1.18501	1.1883	0.966348	0.775112	0.635973	0.697944	0.839036	0.629803	0.584947	0.743475	0.846717	1.01772	0.825616	1.04525	0.795076	1.0594	1.06242	0.84271	0.827569	0.698121	0.705505	1.20363	0	0.0183158	0.368603	1.08254	1.08193	1.05342
takRub01	0.797097	1.00245	1.32652	1.06805	0.604651	1.04646	0.828854	0.841049	1.185	1.18829	0.966343	0.775108	0.635968	0.697939	0.839031	0.629798	0.584943	0.74347	0.846712	1.01771	0.825612	1.04525	0.795071	1.0594	1.06242	0.842705	0.827564	0.698116	0.7055	1.20363	0.0183158	0	0.368598	1.08253	1.08193	1.05342
tetNig2	0.853969	1.05933	1.38339	1.12493	0.661523	1.10333	0.885726	0.89792	1.24188	1.24517	1.02321	0.831979	0.69284	0.754811	0.895903	0.68667	0.641814	0.800342	0.903584	1.07458	0.882483	1.10212	0.851942	1.11627	1.11929	0.899577	0.884435	0.754988	0.762371	1.2605	0.368603	0.368598	0	1.13941	1.1388	1.11029
xipCou01	0.702246	0.66857	1.36238	1.08033	0.715929	0.384461	0.902458	0.746197	1.22086	1.22415	0.632459	0.861365	0.763646	0.71022	0.74418	0.757476	0.859562	0.755751	0.751861	0.683827	0.73076	0.808812	0.807352	0.133635	0.136655	0.747854	0.901168	0.710397	0.717781	1.23948	1.08254	1.08253	1.13941	0	0.094295	0.0578705
xipHel01	0.701638	0.667962	1.36177	1.07973	0.715321	0.383853	0.90185	0.74559	1.22025	1.22354	0.631851	0.860757	0.763039	0.709612	0.743572	0.756869	0.858954	0.755143	0.751253	0.683219	0.730152	0.808204	0.806744	0.133028	0.136048	0.747246	0.90056	0.709789	0.717173	1.23888	1.08193	1.08193	1.1388	0.094295	0	0.0651763
xipMac02	0.673127	0.639451	1.33326	1.05122	0.68681	0.355342	0.873339	0.717079	1.19174	1.19503	0.60334	0.832246	0.734528	0.681101	0.715061	0.728358	0.830443	0.726632	0.722742	0.654708	0.701641	0.779693	0.778233	0.104517	0.107537	0.718735	0.872049	0.681279	0.688662	1.21036	1.05342	1.05342	1.11029	0.0578705	0.0651763	0
